# Discovery of molecular glues by modeling ternary complex conformational ensembles and thermodynamic stability

**DOI:** 10.1101/2025.01.13.632817

**Authors:** Jesus A Izaguirre, Yujie Wu, Huafeng Xu, Zachary McDargh, Fabio Trovato, Timothy Palpant, Asghar M Razavi, Cheryl Koh

## Abstract

The rational design of molecular glue degraders is challenging because glue-mediated protein degradation depends on a complex interplay of molecular mechanisms: an effective molecular glue must simultaneously bring together two distinct proteins to form an interface that is both stable and accessible for ubiquitination by E3 ligases. We present GlueMap, a computational platform for discovering and optimizing molecular glues (MGs) through integrative structural and pharmacodynamic modeling. GlueMap combines molecular dynamics (MD) simulations and machine learning (ML) to model targeted protein degradation (TPD) mediated by molecular glues. We validated GlueMap by applying it to two case studies: DDB1-dependent degradation of CDK12 and CRBN-dependent degradation of GSPT1. In the DDB1–CDK12 system, GlueMap revealed strong correlations between ternary-complex stability, quantified through rigorous free-energy calculations, and experimental degradation efficiency. Notable outliers underscored the importance of incorporating conformational dynamics within assembled Cullin–RING ligase complexes. Using a supervised variational autoencoder combined with attention-based regression, GlueMap achieved high predictive accuracy for degradation potency from structural features. For CRBN–GSPT1, GlueMap reproduced known ternary-complex crystal structures and identified previously unrecognized protein-protein interactions (PPIs) that may guide the design of next-generation glues. Hierarchical virtual screening of more than 12 billion compounds successfully recovered known degraders and uncovered nine new potent MGs with DC_50_ values below 50 nM. Across both systems, GlueMap outperformed Boltz-1 and Boltz-2, state-of-the-art structure-prediction models that failed to reproduce the CDK12–DDB1 crystal structure and captured substantially less PPI diversity. By integrating structural, thermodynamic, and ubiquitination metrics, GlueMap establishes a multi-criteria framework for rational molecular glue design. These results demonstrate that GlueMap provides both mechanistic insight and practical acceleration of molecular glue discovery and optimization across diverse therapeutic targets.
