## Supplementary material for "Discovery of molecular glues by modeling ternary complex conformational ensembles and thermodynamic stability": Excel spreadsheet for prospective virtual screening of GSPT1-CRBN molecular glues

### Sheet: Ligands
Ligand	Structure	SMILES	Formal Charge
CC-885		Cc1ccc(NC(=O)NCc2ccc3c(c2)CN([C@H]2CCC(=O)NC2=O)C3=O)cc1Cl	0
CC-90009		O=C1CC[C@H](N2Cc3cc(CNC(=O)C(F)(F)c4ccc(Cl)cc4)ccc3C2=O)C(=O)N1	0
MG_1		N#C[C@H](c1ccccc1)c1ccc(NC(=O)NCc2ccc3c(c2)C(=O)N([C@H]2CCC(=O)NC2=O)C3=O)cc1Cl	0
MG_10		O=C1CC[C@H](N2C(=O)c3ccc(CNC(=O)[C@H](NS(=O)(=O)c4ccccc4)c4ccccc4)cc3C2=O)C(=O)N1	0
MG_11		C[C@@H](c1ccccc1)N(CC1CCC1)C(=O)NCc1ccc2c(c1)C(=O)N([C@H]1CCC(=O)NC1=O)C2=O	0
MG_12		C[C@@H](NC(=O)NCc1ccc2c(c1)C(=O)N([C@H]1CCC(=O)NC1=O)C2=O)c1cccc(NC(=O)Cc2ccccc2F)c1	0
MG_13		O=C1CC[C@H](N2C(=O)c3ccc(CNC(=O)NC[C@@H](Cc4ccccc4)c4ccccn4)cc3C2=O)C(=O)N1	0
MG_14		CCn1c(=O)n(CC)c2cc(NC(=O)NCc3ccc4c(c3)C(=O)N([C@H]3CCC(=O)NC3=O)C4=O)ccc21	0
MG_15		O=C1CC[C@H](N2C(=O)c3ccc(CNC(=O)Nc4ccc(N5CCCCC5)c(Cl)c4)cc3C2=O)C(=O)N1	0
MG_16		Cc1cc(NC(=O)NCc2ccc3c(c2)C(=O)N([C@H]2CCC(=O)NC2=O)C3=O)ccc1NC(=O)c1cccc(S(C)(=O)=O)c1	0
MG_17		CC(C)(NC(=O)NCc1ccc2c(c1)C(=O)N([C@H]1CCC(=O)NC1=O)C2=O)[C@H](O)c1ccccc1	0
MG_18		N#C[C@H](c1ccccc1)c1ccc(NC(=O)CNc2cc3c(cc2F)C(=O)N([C@H]2CCC(=O)NC2=O)C3=O)cc1Cl	0
MG_19		C[C@@H](CNC(=O)NCc1ccc2c(c1)C(=O)N([C@H]1CCC(=O)NC1=O)C2=O)c1cccc(C(F)(F)F)c1	0
MG_2		CC[C@@H](c1ccccc1)[C@@H]1CCCN1C(=O)NCc1ccc2c(c1)C(=O)N([C@H]1CCC(=O)NC1=O)C2=O	0
MG_20		N#Cc1cc(NC(=O)NCc2ccc3c(c2)C(=O)N([C@H]2CCC(=O)NC2=O)C3=O)ccc1Oc1ccc(C(F)(F)F)cc1	0
MG_21		N#Cc1ccc(-c2cccc(CNC(=O)NCc3ccc4c(c3)C(=O)N([C@H]3CCC(=O)NC3=O)C4=O)c2)s1	0
MG_22		O=C1CC[C@H](N2C(=O)c3ccc(CNC(=O)Nc4ccc(NS(=O)(=O)C(F)(F)F)cc4)cc3C2=O)C(=O)N1	0
MG_23		COc1ccc(NC(=O)NCc2ccc3c(c2)C(=O)N([C@H]2CCC(=O)NC2=O)C3=O)cc1N1CCOC1=O	0
MG_24		N#Cc1cc(Oc2ccc(NC(=O)NCc3ccc4c(c3)C(=O)N([C@H]3CCC(=O)NC3=O)C4=O)cc2)ccn1	0
MG_25		Cc1cc(Sc2ccccc2)ccc1NC(=O)NCc1ccc2c(c1)C(=O)N([C@H]1CCC(=O)NC1=O)C2=O	0
MG_26		Cc1ccc(Sc2ccc(NC(=O)NCc3ccc4c(c3)C(=O)N([C@H]3CCC(=O)NC3=O)C4=O)cc2)cc1C	0
MG_27		C#CCOc1cccc(CNC(=O)NCc2ccc3c(c2)C(=O)N([C@H]2CCC(=O)NC2=O)C3=O)c1	0
MG_28		CC(C)n1nnnc1-c1cccc(NC(=O)NCc2ccc3c(c2)C(=O)N([C@H]2CCC(=O)NC2=O)C3=O)c1	0
MG_29		COc1ccc(NC(=O)NCc2ccc3c(c2)C(=O)N([C@H]2CCC(=O)NC2=O)C3=O)c(OCc2ccccc2)c1	0
MG_3		O=C1CC[C@H](N2C(=O)c3ccc(CNC(=O)Nc4ccc5ccn(Cc6ccccc6Cl)c5c4)cc3C2=O)C(=O)N1	0
MG_30		COc1cc(NC(=O)NCc2ccc3c(c2)C(=O)N([C@H]2CCC(=O)NC2=O)C3=O)ccc1[N+](=O)[O-]	0
MG_4		COCC(=O)Nc1cccc(CNC(=O)NCc2ccc3c(c2)C(=O)N([C@H]2CCC(=O)NC2=O)C3=O)c1	0
MG_5		Cc1nnc(-c2cccc(NC(=O)NCc3ccc4c(c3)C(=O)N([C@H]3CCC(=O)NC3=O)C4=O)c2)[nH]1	0
MG_6		CC(C)(C)Oc1ccccc1CNC(=O)NCc1ccc2c(c1)C(=O)N([C@H]1CCC(=O)NC1=O)C2=O	0
MG_7		COc1ccc(NC(=O)NCc2ccc3c(c2)C(=O)N([C@H]2CCC(=O)NC2=O)C3=O)cc1S(=O)(=O)Nc1ccccc1Cl	0
MG_8		CC(C)COc1cccc(CNC(=O)NCc2ccc3c(c2)C(=O)N([C@H]2CCC(=O)NC2=O)C3=O)c1	0
MG_9		O=C1CC[C@H](N2C(=O)c3ccc(CNC(=O)c4ccc(Cl)cc4SCc4ccccc4)cc3C2=O)C(=O)N1	0

### Sheet: Force Fields
Ligand	Atomic Charges	Formal Charge
CC-885		0
CC-90009		0
MG_1		0
MG_10		0
MG_11		0
MG_12		0
MG_13		0
MG_14		0
MG_15		0
MG_16		0
MG_17		0
MG_18		0
MG_19		0
MG_2		0
MG_20		0
MG_21		0
MG_22		0
MG_23		0
MG_24		0
MG_25		0
MG_26		0
MG_27		0
MG_28		0
MG_29		0
MG_3		0
MG_30		0
MG_4		0
MG_5		0
MG_6		0
MG_7		0
MG_8		0
MG_9		0

### Sheet: dGs
	Ligand	dG_RBFE	stdev
0	CC-885	-3.94	0.47
5	CC-90009	-1.79	0.23
14	MG_1	-1.01	0.33
20	MG_10	-0.1	0.34
37	MG_11	2.27	0.27
6	MG_12	-1.75	0.48
27	MG_13	0.28	0.23
39	MG_14	3.32	0.47
19	MG_15	-0.28	0.49
23	MG_16	0.12	0.46
31	MG_17	1.35	0.24
1	MG_18	-1.1	0.24
28	MG_19	0.89	0.21
25	MG_2	0.12	0.32
26	MG_20	0.15	0.23
34	MG_21	1.8	0.23
36	MG_22	2.21	0.36
38	MG_23	2.79	0.43
30	MG_24	1.18	0.28
17	MG_25	-0.77	0.28
7	MG_26	-1.7	0.27
16	MG_27	-0.86	0.18
29	MG_28	1.14	0.47
22	MG_29	-0.08	0.39
2	MG_3	-2.11	0.49
40	MG_30	3.35	0.43
21	MG_4	-0.09	0.26
41	MG_5	3.65	0.52
18	MG_6	-0.37	0.22
24	MG_7	0.12	0.45
13	MG_8	-1.04	0.17
32	MG_9	1.72	0.31

### Sheet: ddGs
a	b	RBFE_ddG	RBFE_ddG_err	Diffnet_ddG	Diffnet_ddG_err	diff	abs(diff)
MG_24	MG_25	-1.5	0.1	-1.92	0.26	-0.42	0.42
MG_24	MG_30	1.59	0.06	2.11	0.33	0.52	0.52
MG_24	MG_26	-2.97	0.1	-2.86	0.25	0.11	0.11
MG_25	MG_26	-0.93	0.03	-0.94	0.25	-0.01	0.01
MG_22	MG_24	-1.32	0.06	-0.96	0.32	0.36	0.36
MG_22	MG_29	-2.25	0.08	-2.31	0.36	-0.05	0.05
MG_22	MG_7	-1.4	0.09	-2.11	0.41	-0.71	0.71
MG_15	MG_5	3.47	0.06	3.92	0.51	0.45	0.45
MG_15	MG_30	4.25	0.05	3.65	0.45	-0.6	0.6
MG_28	MG_5	2.4	0.04	2.5	0.48	0.11	0.11
MG_16	MG_5	4.6	0.08	3.52	0.49	-1.08	1.08
MG_30	MG_7	-3.99	0.1	-3.26	0.41	0.73	0.73
MG_14	MG_30	0.22	0.05	0.04	0.41	-0.18	0.18
MG_14	MG_3	-6.11	0.06	-5.4	0.46	0.72	0.72
MG_3	MG_30	4.74	0.06	5.44	0.44	0.7	0.7
MG_29	MG_30	3.29	0.08	3.45	0.36	0.17	0.17
MG_23	MG_29	-3.1	0.08	-2.85	0.37	0.25	0.25
MG_23	MG_28	-1.4	0.06	-1.63	0.42	-0.23	0.23
MG_23	MG_7	-2.71	0.06	-2.66	0.42	0.05	0.05
CC-885	MG_14	6.94	0.05	7.24	0.43	0.3	0.3
CC-885	MG_16	4.77	0.08	4.03	0.45	-0.74	0.74
CC-885	MG_3	1.65	0.06	1.84	0.46	0.19	0.19
CC-885	MG_1	3.6	0.05	3.04	0.38	-0.55	0.55
CC-885	MG_15	3.89	0.05	3.63	0.46	-0.26	0.26
CC-885	MG_28	4.71	0.06	5.04	0.43	0.34	0.34
MG_1	MG_25	0.04	0.06	0.2	0.3	0.16	0.16
MG_1	MG_20	1.85	0.34	1.16	0.28	-0.68	0.68
MG_1	MG_4	2	0.08	1.24	0.31	-0.76	0.76
MG_1	MG_8	0.52	0.08	0.04	0.29	-0.48	0.48
MG_20	MG_24	0.98	0.05	0.96	0.23	-0.02	0.02
MG_20	MG_26	-1.84	0.09	-1.9	0.22	-0.05	0.05
MG_20	MG_4	0.06	0.09	0.08	0.24	0.02	0.02
MG_20	MG_8	-2.22	0.08	-1.12	0.22	1.1	1.1
MG_11	MG_4	-2.96	0.09	-2.21	0.33	0.74	0.74
MG_11	MG_21	0.12	0.09	-0.55	0.35	-0.66	0.66
MG_11	MG_27	-3.13	0.08	-3.19	0.32	-0.06	0.06
MG_4	MG_8	-1.19	0.71	-1.2	0.26	-0.01	0.01
MG_21	MG_8	-2.48	0.04	-2.87	0.28	-0.39	0.39
MG_21	MG_27	-2.85	0.04	-2.64	0.28	0.21	0.21
MG_27	MG_4	0.91	0.05	0.97	0.26	0.07	0.07
MG_27	MG_8	-0.33	0.04	-0.23	0.24	0.11	0.11
MG_27	MG_6	0.69	0.05	0.7	0.25	0.01	0.01
MG_18	MG_31	1.1	0.11	0.69	0.42	-0.41	0.41
MG_18	MG_27	1.59	0.1	2.06	0.32	0.48	0.48
CC-90009	MG_18	-1.19	0.1	-1.05	0.34	0.14	0.14
CC-90009	MG_9	3.64	0.07	3.66	0.33	0.02	0.02
CC-90009	MG_17	3.44	0.07	3.16	0.3	-0.28	0.28
CC-90009	MG_10	1.24	0.08	1.56	0.38	0.31	0.31
CC-90009	MG_27	1.06	0.07	1.02	0.27	-0.05	0.05
MG_10	MG_31	-2.13	0.08	-1.92	0.45	0.22	0.22
MG_10	MG_2	0.24	0.09	0.27	0.45	0.03	0.03
MG_12	MG_4	0.46	0.08	0.43	0.4	-0.03	0.03
MG_13	MG_17	0.82	0.08	1.04	0.3	0.22	0.22
MG_13	MG_19	0.57	0.07	0.61	0.28	0.04	0.04
MG_13	MG_27	-0.85	0.08	-1.1	0.26	-0.26	0.26
MG_17	MG_19	-0.34	0.07	-0.43	0.28	-0.09	0.09
MG_19	MG_27	-1.67	0.06	-1.71	0.25	-0.04	0.04
MG_2	MG_31	-2.2	0.07	-2.19	0.45	0.02	0.02
