## Supplementary material for "Discovery of molecular glues by modeling ternary complex conformational ensembles and thermodynamic stability": Excel spreadsheet of the binary and ternary KD values fit to experimental data, for comparison to binding free energy calculations

### Sheet: Sheet1
reaction	KD (nM)
CDK12 + DDB1 = CDK12.DDB1	524.126
CDK12 + CR8 = CDK12.CR8	1.80075
CDK12 + SR-4835 = CDK12.SR-4835	0.692187
CDK12 + DS71 = CDK12.DS71	4.71284
CDK12 + DS72 = CDK12.DS72	0.185435
CDK12 + DS73 = CDK12.DS73	0.0491298
CDK12 + DS74 = CDK12.DS74	0.460832
CDK12 + DS64 = CDK12.DS64	142.929
CDK12 + 21195 = CDK12.21195	0.702419
CDK12 + DMSO = CDK12.DMSO	3878.4
CDK12 + DS70 = CDK12.DS70	0.529032
CDK12 + dCeMM2 = CDK12.dCeMM2	192484
CDK12 + dCeMM3 = CDK12.dCeMM3	175.615
CDK12 + dCeMM4 = CDK12.dCeMM4	265.64
CDK12 + HQ461 = CDK12.HQ461	1311.1
CDK12 + Z7 = CDK12.Z7	225.735
CDK12 + Z8 = CDK12.Z8	60.7498
CDK12 + Z10 = CDK12.Z10	308.131
CDK12 + Z11 = CDK12.Z11	519.924
CDK12 + Z12 = CDK12.Z12	200.638
CDK12 + 919278 = CDK12.919278	102.283
CDK12 + DS17 = CDK12.DS17	1.06263
CDK12 + DS18 = CDK12.DS18	0.499492
CDK12 + DS19 = CDK12.DS19	2.16563
CDK12 + DS20 = CDK12.DS20	1270.13
CDK12 + DS21 = CDK12.DS21	110.833
CDK12 + DS22 = CDK12.DS22	8.88937
CDK12.DDB1 + CR8 = CDK12.CR8.DDB1	0.151482
CDK12.DDB1 + DMSO = CDK12.DMSO.DDB1	8453.96
CDK12.DDB1 + Roscovitine = CDK12.Roscovitine.DDB1	253.711
CDK12.DDB1 + Danusertib = CDK12.Danusertib.DDB1	35.5242
CDK12.DDB1 + NVP2 = CDK12.NVP2.DDB1	185.873
CDK12.DDB1 + THZ531 = CDK12.THZ531.DDB1	47.2623
CDK12.DDB1 + DRF053 = CDK12.DRF053.DDB1	717.941
CDK12.DDB1 + flavopiridol = CDK12.flavopiridol.DDB1	29.3967
CDK12.DDB1 + GSK225 = CDK12.GSK225.DDB1	46.1726
CDK12.DDB1 + Dinaciclib = CDK12.Dinaciclib.DDB1	11.325
CDK12.DDB1 + SR-4835 = CDK12.SR-4835.DDB1	0.066355
CDK12.DDB1 + DS17 = CDK12.DS17.DDB1	0.0811316
CDK12.DDB1 + DS18 = CDK12.DS18.DDB1	0.0546259
CDK12.DDB1 + DS19 = CDK12.DS19.DDB1	0.162701
CDK12.DDB1 + DS22 = CDK12.DS22.DDB1	0.175341
CDK12.DDB1 + DS20 = CDK12.DS20.DDB1	27477.5
CDK12.DDB1 + DS21 = CDK12.DS21.DDB1	5372.59
CDK12.DDB1 + DS56 = CDK12.DS56.DDB1	1704.23
CDK12.DDB1 + DS54 = CDK12.DS54.DDB1	108.158
CDK12.DDB1 + DS55 = CDK12.DS55.DDB1	2.91677
CDK12.DDB1 + DS57 = CDK12.DS57.DDB1	58.6028
CDK12.DDB1 + DS64 = CDK12.DS64.DDB1	2.539
CDK12.DDB1 + DS70 = CDK12.DS70.DDB1	0.0459428
CDK12.DDB1 + DS71 = CDK12.DS71.DDB1	2.92322
CDK12.DDB1 + DS72 = CDK12.DS72.DDB1	0.0200485
CDK12.DDB1 + DS73 = CDK12.DS73.DDB1	0.00491158
CDK12.DDB1 + DS74 = CDK12.DS74.DDB1	2.04793
CDK12.DDB1 + DS11 = CDK12.DS11.DDB1	7.76036
CDK12.DDB1 + DS06 = CDK12.DS06.DDB1	208.656
CDK12.DDB1 + DS08 = CDK12.DS08.DDB1	42.7548
CDK12.DDB1 + 21195 = CDK12.21195.DDB1	0.066884
CDK12.DDB1 + DS13 = CDK12.DS13.DDB1	11895.9
CDK12.DDB1 + DS68 = CDK12.DS68.DDB1	39.5617
CDK12.DDB1 + DS14 = CDK12.DS14.DDB1	404.902
CDK12.DDB1 + DS09 = CDK12.DS09.DDB1	227.593
CDK12.DDB1 + DS40 = CDK12.DS40.DDB1	1047.5
CDK12.DDB1 + DS61 = CDK12.DS61.DDB1	60.0856
CDK12.DDB1 + DS62 = CDK12.DS62.DDB1	31363.7
CDK12.DDB1 + Z11 = CDK12.Z11.DDB1	30.9979
CDK12.DDB1 + HQ461 = CDK12.HQ461.DDB1	2.42752
CDK12.DDB1 + 919278 = CDK12.919278.DDB1	2.43395
CDK12.DDB1 + Z7 = CDK12.Z7.DDB1	1280.78
CDK12.DDB1 + dCeMM2 = CDK12.dCeMM2.DDB1	6.65545
CDK12.DDB1 + dCeMM3 = CDK12.dCeMM3.DDB1	4090.82
CDK12.DDB1 + dCeMM4 = CDK12.dCeMM4.DDB1	186.238
CDK12.DDB1 + SNS032 = CDK12.SNS032.DDB1	147.115
CDK12 + Tracer236 = CDK12.Tracer236	5.55566
CDK12 + Roscovitine = CDK12.Roscovitine	1063.28
CDK12 + Danusertib = CDK12.Danusertib	184.264
CDK12 + NVP2 = CDK12.NVP2	47.74
CDK12 + THZ531 = CDK12.THZ531	53.8608
CDK12 + DRF053 = CDK12.DRF053	711.153
CDK12 + flavopiridol = CDK12.flavopiridol	31.6305
CDK12 + GSK225 = CDK12.GSK225	6.98362
CDK12 + Dinaciclib = CDK12.Dinaciclib	8.5151
CDK12 + DS56 = CDK12.DS56	2712.16
CDK12 + DS54 = CDK12.DS54	328.061
CDK12 + DS55 = CDK12.DS55	31.8482
CDK12 + DS57 = CDK12.DS57	45.9455
CDK12 + DS11 = CDK12.DS11	92.1478
CDK12 + DS06 = CDK12.DS06	4621.42
CDK12 + DS08 = CDK12.DS08	34.8035
CDK12 + DS13 = CDK12.DS13	2703.93
CDK12 + DS68 = CDK12.DS68	108.1
CDK12 + DS14 = CDK12.DS14	6062.66
CDK12 + DS09 = CDK12.DS09	379.374
CDK12 + DS40 = CDK12.DS40	1466.2
CDK12 + DS61 = CDK12.DS61	242.844
CDK12 + DS62 = CDK12.DS62	2040.54
CDK12 + SNS032 = CDK12.SNS032	36.9228
CDK12.CR8 + DDB1 = CDK12.CR8.DDB1	44.0905
CDK12.DMSO + DDB1 = CDK12.DMSO.DDB1	1142.47
CDK12.Roscovitine + DDB1 = CDK12.Roscovitine.DDB1	125.063
CDK12.Danusertib + DDB1 = CDK12.Danusertib.DDB1	101.046
CDK12.NVP2 + DDB1 = CDK12.NVP2.DDB1	2040.65
CDK12.THZ531 + DDB1 = CDK12.THZ531.DDB1	459.915
CDK12.DRF053 + DDB1 = CDK12.DRF053.DDB1	529.129
CDK12.flavopiridol + DDB1 = CDK12.flavopiridol.DDB1	487.11
CDK12.GSK225 + DDB1 = CDK12.GSK225.DDB1	3465.29
CDK12.Dinaciclib + DDB1 = CDK12.Dinaciclib.DDB1	697.084
CDK12.SR-4835 + DDB1 = CDK12.SR-4835.DDB1	50.2442
CDK12.DS17 + DDB1 = CDK12.DS17.DDB1	40.0169
CDK12.DS18 + DDB1 = CDK12.DS18.DDB1	57.32
CDK12.DS19 + DDB1 = CDK12.DS19.DDB1	39.377
CDK12.DS22 + DDB1 = CDK12.DS22.DDB1	10.3383
CDK12.DS20 + DDB1 = CDK12.DS20.DDB1	11338.8
CDK12.DS21 + DDB1 = CDK12.DS21.DDB1	25406.9
CDK12.DS56 + DDB1 = CDK12.DS56.DDB1	329.343
CDK12.DS54 + DDB1 = CDK12.DS54.DDB1	172.798
CDK12.DS55 + DDB1 = CDK12.DS55.DDB1	48.0013
CDK12.DS57 + DDB1 = CDK12.DS57.DDB1	668.515
CDK12.DS64 + DDB1 = CDK12.DS64.DDB1	9.31059
CDK12.DS70 + DDB1 = CDK12.DS70.DDB1	45.5168
CDK12.DS71 + DDB1 = CDK12.DS71.DDB1	325.099
CDK12.DS72 + DDB1 = CDK12.DS72.DDB1	56.6662
CDK12.DS73 + DDB1 = CDK12.DS73.DDB1	52.3977
CDK12.DS74 + DDB1 = CDK12.DS74.DDB1	2329.21
CDK12.DS11 + DDB1 = CDK12.DS11.DDB1	44.14
CDK12.DS06 + DDB1 = CDK12.DS06.DDB1	23.6642
CDK12.DS08 + DDB1 = CDK12.DS08.DDB1	643.87
CDK12.21195 + DDB1 = CDK12.21195.DDB1	49.9071
CDK12.DS13 + DDB1 = CDK12.DS13.DDB1	2305.9
CDK12.DS68 + DDB1 = CDK12.DS68.DDB1	191.815
CDK12.DS14 + DDB1 = CDK12.DS14.DDB1	35.0044
CDK12.DS09 + DDB1 = CDK12.DS09.DDB1	314.432
CDK12.DS40 + DDB1 = CDK12.DS40.DDB1	374.452
CDK12.DS61 + DDB1 = CDK12.DS61.DDB1	129.682
CDK12.DS62 + DDB1 = CDK12.DS62.DDB1	8055.97
CDK12.Z11 + DDB1 = CDK12.Z11.DDB1	31.2484
CDK12.HQ461 + DDB1 = CDK12.HQ461.DDB1	0.970424
CDK12.919278 + DDB1 = CDK12.919278.DDB1	12.4722
CDK12.Z7 + DDB1 = CDK12.Z7.DDB1	2973.81
CDK12.dCeMM2 + DDB1 = CDK12.dCeMM2.DDB1	0.0181225
CDK12.dCeMM3 + DDB1 = CDK12.dCeMM3.DDB1	12209.1
CDK12.dCeMM4 + DDB1 = CDK12.dCeMM4.DDB1	367.461
CDK12.SNS032 + DDB1 = CDK12.SNS032.DDB1	2088.32
